# SATB1 is a targetable modulator of JAK-STAT signaling and cytokines in human Treg and Tconv cells

**DOI:** 10.64898/2026.02.13.705474

**Authors:** Saskia Kolb, Leonie Diekmann, Elizabeth D. Lochert, Linda Warmuth, Julia Ritter, Michael Weber, Markus Hoffmann, Markus List, Daniel Kotlarz, Isabelle Serr, Carolin Daniel, Dirk H. Busch, Christian Schmidl, Kathrin Schumann

## Abstract

The chromatin organizer SATB1 is indispensable for thymic regulatory T cell (Treg cell) development and T helper cell induction. Several gene loci have been described to be SATB1-controlled, including the transcription factor GATA3 and the cytokine loci IL-4 and IL-17. However, the global effects of SATB1 on fully differentiated human CD4 conventional T cells (Tconv cells) and Treg cells, and thus SATB1’s potential as a target for T cell engineering, are poorly understood. We describe SATB1-regulated gene signatures as largely subset-specific, with broader effects on Treg cells. Despite of the distinct gene-regulatory patterns, we observe overarching dysregulated cytokine and JAK-STAT signaling after *SATB1* ablation. Functionally, *SATB1* KO reduces human Treg cell suppressive capacities but boosts tumor clearance via CD4 CAR T cells in a preclinical, humanized mouse model. Together, Treg destabilization and simultaneous increased activation of CD4 CAR T cells by SATB1 modulation may be an interesting strategy to boost the efficiency of CAR T cell therapies.
