## Supplementary material for "SATB1 is a targetable modulator of JAK-STAT signaling and cytokines in human Treg and Tconv cells": Tables S1-S5

### Sheet: Table S1
Protospacer sequences for Cas9/RNP editing
crRNA	sequence (5’ à 3’)
AAVS1	GGGACCACCTTATATTCCCA
SATB1	AATGGTCGCACACCACAGTG
FOXP3	TCATGGCTGGGCTCTCCAGG

### Sheet: Table S2
Amplicon PCR and sequencing primer
crRNA	fwd primer (5’ à 3’)	rev primer (5’ à 3’)	sequencing primer (5’ à 3’)
AAVS1	AGGGAAGCCTGAGCGCCTCT	GTCCCGCCTCCCCTTCTTGT	CCACCTCTCCATCCTCTT
FOXP3	AGCTCTGCAACTTATTAGCTG	GCTTAAAGACGGCCATTC	ACTCGATCTCCATGAGCCTCAGT
HIVEP2	TGGTGGGATCCAGATGGTTCAC	TCCTTGCTGCTGTGAAAGTCCA	GGCTTTGAGGAGAAGAAAGGCG
SATB1	CGCATCAGAGCAGGAAGGTAGA	CTGACACTGCCATTCCCTCTCA	ACCACAGGCAGCTGATGTATAATTC

### Sheet: Table S3
Miseq Primer
crRNA	fwd primer (5’ à 3’)	rev primer (5’ à 3’)
AAVS1	TCGTCGGCAGCGTCAGATGTGTATAAGAGACAGGGTTCTGGGAGAGGGTAGCGCA	GTCTCGTGGGCTCGGAGATGTGTATAAGAGACAGCCGGGCCCCTATGTCCACTTCA
FOXP3	TCGTCGGCAGCGTCAGATGTGTATAAGAGACAGCACTCCTCCAGGACAGGCCACA	GTCTCGTGGGCTCGGAGATGTGTATAAGAGACAGAGACCTGACACCTTTGACCCCCA
SATB1	TCGTCGGCAGCGTCAGATGTGTATAAGAGACAGCGCATCAGAGCAGGAAGGTAGA	GTCTCGTGGGCTCGGAGATGTGTATAAGAGACAGTGTGAAAGGGGGCACTCCTTGG

### Sheet: Table S4
RT-qPCR primer
Target	Fwd/Rev	Sequence (5’ à 3’)	Source
18S rRNA	Fwd	CTC AAC ACG GGA AAC CTC AC	established in house
	Rev	CGC TCC ACC AAC TAA GAA CG
SATB1	Fwd	GTT CTC CCA CAG GGT TCT	(Meng et al., 2012)
	Rev	AAA TGA AGC GTG CTA AAG T
FOXP3	Fwd	ACCTACGCCACGCTCATC	(Sturm et al., 2010)
	Rev	TCATTGAGTGTCCGCTGCT

### Sheet: Table S5 
Primer with barcodes for ATAC-seq
Primer name	sequence (5’ à 3’)
v2_Ad1.1_TAGATCGC	AATGATACGGCGACCACCGAGATCTACACTAGATCGCTCGTCGGCAGCGTCAGATGTGTAT
v2_Ad1.2_CTCTCTAT	AATGATACGGCGACCACCGAGATCTACACCTCTCTATTCGTCGGCAGCGTCAGATGTGTAT
v2_Ad1.3_TATCCTCT	AATGATACGGCGACCACCGAGATCTACACTATCCTCTTCGTCGGCAGCGTCAGATGTGTAT
v2_Ad1.4_AGAGTAGA	AATGATACGGCGACCACCGAGATCTACACAGAGTAGATCGTCGGCAGCGTCAGATGTGTAT
v2_Ad1.5_GTAAGGAG	AATGATACGGCGACCACCGAGATCTACACGTAAGGAGTCGTCGGCAGCGTCAGATGTGTAT
v2_Ad2.1_TAAGGCGA	CAAGCAGAAGACGGCATACGAGATTCGCCTTAGTCTCGTGGGCTCGGAGATGTG
v2_Ad2.2_CGTACTAG	CAAGCAGAAGACGGCATACGAGATCTAGTACGGTCTCGTGGGCTCGGAGATGTG
v2_Ad2.3_AGGCAGAA	CAAGCAGAAGACGGCATACGAGATTTCTGCCTGTCTCGTGGGCTCGGAGATGTG
v2_Ad2.4_TCCTGAGC	CAAGCAGAAGACGGCATACGAGATGCTCAGGAGTCTCGTGGGCTCGGAGATGTG
v2_Ad2.5_GGACTCCT	CAAGCAGAAGACGGCATACGAGATAGGAGTCCGTCTCGTGGGCTCGGAGATGTG
